# Global mapping of thioredoxin interacting proteins in *Neurospora crassa*

**DOI:** 10.1101/2025.04.24.650474

**Authors:** Lucia Bidondo, Elodie Drula, Jean-Charles Gaillard, Jean Armengaud, Jean-Guy Berrin, Marie-Noëlle Rosso, Lionel Tarrago

**Affiliations:** INRAE, Aix Marseille Univ., BBF, Biodiversité et Biotechnologie Fongiques, Marseille, France; CNRS, Aix Marseille Univ, AFMB, USC1408, Marseille, France; Université Paris-Saclay, CEA, INRAE, Département Médicaments et Technologies pour la Santé (DMTS), SPI, 30200 Bagnols-sur-Cèze, France

**Keywords:** Affinity chromatography, carbohydrate-active enzymes, *Neurospora crassa*, redox regulation, thioredoxin

## Abstract

Thioredoxins (Trx) are essential thiol-oxidoreductases that regulate redox homeostasis by reducing oxidized cysteines in a wide range of target proteins. However, the Trx system and other redox regulation mechanisms remain poorly characterized in saprotrophic filamentous fungi. Here, we identified the components of the *Neurospora crassa* Trx system and uncovered potential redox-regulated proteins using Trx affinity chromatography. Genome search identified three Trx and a single thioredoxin reductase that we named TRX1, TRX2 TRX3 and TRR. Notably, TRX1 carries a C-terminal disordered extension of unknown function, conserved in two ascomycete taxa (*Leotiomycetes* and *Sordariomycetes*). Using recombinant cysteine-to-serine mutants of each Trx, we performed affinity chromatography and identified 1,998 proteins - approximately 19% of the *N. crassa* proteome. To rank the putative Trx targets, we applied a fold enrichment metric, comparing protein abundance before and after affinity chromatography. The average fold enrichment was four, with values reaching up to 117 for the most enriched protein, a DEAD/DEAH box helicase. Among the top-enriched proteins, we identified homologs of known human and plant Trx targets, like peroxiredoxins, as well as 93 transcription factors and 38 kinases. Additional potential Trx targets encompass, ubiquitination-related enzymes, Fe-S cluster assembly proteins, phospholipases, exonucleases, and chitin synthases. Moreover, components of multiprotein complexes were co-purified, reflecting both direct Trx interactions and indirect co-association. Overall, this study provides a global map of potential redox regulated proteins and Trx targets in *N. crassa*, laying the ground for future investigations into redox signaling in filamentous fungi.
