## Supplementary material for "Global mapping of thioredoxin interacting proteins in *Neurospora crassa*": Data Set 2

### Sheet: S0. Description
Dataset 2. Search for Neurospora crassa homologs of known human Trx targets in Trx affinity chromatography
List of sheets
Number	Name	Description
S1.	Human homologs of targets	List of human Trx targets for which Neurospora crassa homologs were detected in affinity chromatography
To identify human homologs of Trx targets in N. crassa, the sequences of 341 proteins from a curated list of human Trx1 and Trx2 targets (Gellert et al, 2019 10.1016/j.heliyon.2019.e02943) were retrieved from UniProt in FASTA format. Using standalone BLAST+ software, the targets were aligned against the N. crassa proteome (UP000001805) to identify corresponding proteins based on E-values and alig…
	Trx1		Trx2		Trx3
	E100 mg	E10 mg	E100 mg	E10 mg	E100 mg	E10 mg
Number of N. crassa homologs of Human Trx targets	71	71	65	63	66	62
Maximum Fold erichement	60.8645	62.8219	74.1536	75.8089	53.5548	97.5032
Average Fold erichement	3.19638	3.4193	3.54189	3.8914	3.26213	4.37609
SD Fold erichement	7.88093	8.10945	9.30267	9.8321	6.94993	12.6895

### Sheet: S1. Human homologs of targets
Sheet 1. List of human Trx targets for which Neurospora crassa homologs were detected in affinity chromatography
E.value were obtained from BLASTP search of human protein in N. crassa proteome. Percentage aligned corresponds to the length of alignment between the two proteins multiply by 100 and divided by the length of the human protein. For each affinity chromatography, Enrichment corresponds to the Enrichment Fold of the N. crassa protein. Max enrichment is the maximal value of Enrichment Fold in all the…
					Trx1		Trx2		Trx3
Human Accession Uniprot	Human Description	N. crassa Accession Uniprot	E.value	Percentage aligned	Enrichment in E100 mg	Enrichment in E1 10 mg	Enrichment in E100 mg	Enrichment in E1 10 mg	Enrichment in E100 mg	Enrichment in E1 10 mg	Max enrichment
Q504Q3	PAN2-PAN3 deadenylation complex catalytic subunit PAN2 (EC 3.1.13.4) (Inactive ubiquitin carboxyl-terminal hydrolase 52) (PAB1P-dependent poly(A)-specific ribonuclease) (Poly(A)-nuclease deadenylation complex subunit 2) (PAN deadenylation complex subunit 2)	P0C581	2.81e-155	96.7554	60.8645	62.8219	74.1536	75.8089	53.5548	97.5032	97.5032
P10599	Thioredoxin (Trx) (ATL-derived factor) (ADF) (Surface-associated sulphydryl protein) (SASP) (allergen Hom s Trx)	V5IQ65	1.46e-22	100	27.0509	23.9866	2.79825				27.0509
Q96CD2	Phosphopantothenoylcysteine decarboxylase (PPC-DC) (EC 4.1.1.36) (CoaC)	Q7RVD1	5.64e-42	100	9.58053	9.13774	7.69518	6.89172	13.0773	19.9438	19.9438
Q16526	Cryptochrome-1	Q7SI68	7.03e-39	88.2253	4.50848	3.42665		15.1618	4.98184	17.7279	17.7279
P36507	Dual specificity mitogen-activated protein kinase kinase 2 (MAP kinase kinase 2) (MAPKK 2) (EC 2.7.12.2) (ERK activator kinase 2) (MAPK/ERK kinase 2) (MEK 2)	V5IQK3	1.26e-90	81.25	8.45341	13.7066	6.29606	15.851	3.11365	5.17063	15.851
P23921	Ribonucleoside-diphosphate reductase large subunit (EC 1.17.4.1) (Ribonucleoside-diphosphate reductase subunit M1) (Ribonucleotide reductase large subunit)	Q9UW15	0	95.8333	10.0189	6.72639	15.7013	11.4862	14.3228	13.2959	15.7013
Q9UJ41	Rab5 GDP/GTP exchange factor (RAP1) (Rabaptin-5-associated exchange factor for Rab5) (Rabex-5)	V5IMU4	7.22e-30	69.4501	4.50848	12.5644		8.27007	6.2273	7.38661	12.5644
P33993	DNA replication licensing factor MCM7 (EC 3.6.4.12) (CDC47 homolog) (P1.1-MCM3)	Q7SD07	0	100	6.76273	9.32811	11.6594	9.41869	7.26519	10.5875	11.6594
O95571	Persulfide dioxygenase ETHE1, mitochondrial (EC 1.13.11.18) (Ethylmalonic encephalopathy protein 1) (Hepatoma subtracted clone one protein) (Sulfur dioxygenase ETHE1)	Q7S992	8.6e-22	100			2.79825	2.75669	8.71823	10.3413	10.3413
O60256	Phosphoribosyl pyrophosphate synthase-associated protein 2 (PRPP synthase-associated protein 2) (41 kDa phosphoribosypyrophosphate synthetase-associated protein) (PAP41)	V5IML6	9.15e-83	92.6829	1.12712	1.14222	0.93275	0.918896	8.71823	6.64795	8.71823
Q00534	Cyclin-dependent kinase 6 (EC 2.7.11.22) (Cell division protein kinase 6) (Serine/threonine-protein kinase PLSTIRE)	Q7S8N1	9.87e-84	96.6258	5.6356	8.56663	2.79825	4.82421	2.49092	2.95464	8.56663
P14314	Glucosidase 2 subunit beta (80K-H protein) (Glucosidase II subunit beta) (Protein kinase C substrate 60.1 kDa protein heavy chain) (PKCSH)	Q7S6V9	5.14e-45	100	7.51414	4.94961	3.731	3.67559	2.49092	2.95464	7.51414
Q13616	Cullin-1 (CUL-1)	V5IP38	0	100	3.63183	4.69578	4.97466	6.89172	4.70507	7.05832	7.05832
P33992	DNA replication licensing factor MCM5 (EC 3.6.4.12) (CDC46 homolog) (P1-CDC46)	Q1K862	0	100	3.56922	3.99776	6.99562	6.43227	7.05761	6.40173	7.05761
Q9GZL7	Ribosome biogenesis protein WDR12 (WD repeat-containing protein 12)	Q9C2I5	5.44e-44	100	2.25424	2.28443	3.49781	6.89172			6.89172
Q13620	Cullin-4B (CUL-4B)	Q7SG66	8.75e-146	85.3231		6.8533		0.459448	0.415154	0.492441	6.8533
P60709	Actin, cytoplasmic 1 (EC 3.6.4.-) (Beta-actin) [Cleaved into: Actin, cytoplasmic 1, N-terminally processed]	P78711	0	100	3.74984	3.20699	6.4575	5.51338	2.87414	2.69895	6.4575
P62837	Ubiquitin-conjugating enzyme E2 D2 (EC 2.3.2.23) ((E3-independent) E2 ubiquitin-conjugating enzyme D2) (EC 2.3.2.24) (E2 ubiquitin-conjugating enzyme D2) (Ubiquitin carrier protein D2) (Ubiquitin-conjugating enzyme E2(17)KB 2) (Ubiquitin-conjugating enzyme E2-17 kDa 2) (Ubiquitin-protein ligase D2) (p53-regulated ubiquitin-conjugating enzyme 1)	Q1K772	2e-92	100	3.38136	2.28443	2.79825		6.2273		6.2273
Q9UHD1	Cysteine and histidine-rich domain-containing protein 1 (CHORD domain-containing protein 1) (CHORD-containing protein 1) (CHP-1) (Protein morgana)	V5IRK3	6.54e-43	97.5904			3.57554	2.45039	6.08892	5.58099	6.08892
Q9Y6N5	Sulfide:quinone oxidoreductase, mitochondrial (SQOR) (EC 1.8.5.8) (Sulfide dehydrogenase-like) (Sulfide quinone oxidoreductase)	Q7S663	2.45e-102	97.7778	5.2599	3.42665	6.06287	5.05393	2.07577	0.984881	6.06287
P78406	mRNA export factor RAE1 (Rae1 protein homolog) (mRNA-associated protein mrnp 41)	Q7S7P1	1.15e-90	96.7391	2.57628	2.61078	3.59775	2.9536	5.15977	5.69824	5.69824
Q9HBH5	Retinol dehydrogenase 14 (EC 1.1.1.300) (Alcohol dehydrogenase PAN2) (Short chain dehydrogenase/reductase family 7C member 4)	Q7S4I6	7.66e-39	92.5595	3.60679	4.56887	4.4772	5.23771	1.49455	1.77279	5.23771
Q06830	Peroxiredoxin-1 (EC 1.11.1.24) (Natural killer cell-enhancing factor A) (NKEF-A) (Proliferation-associated gene protein) (PAG) (Thioredoxin peroxidase 2) (Thioredoxin-dependent peroxide reductase 2) (Thioredoxin-dependent peroxiredoxin 1)	Q7S4F4	9.63e-26	94.4724	3.38136	3.24242	3.83631	2.48991	5.14255	4.289	5.14255
P49736	DNA replication licensing factor MCM2 (EC 3.6.4.12) (Minichromosome maintenance protein 2 homolog) (Nuclear protein BM28)	Q1K713	0	84.9558	2.47967	3.42665	2.79825	4.4107	3.73638	3.84104	4.4107
P0DPH7	Tubulin alpha-3C chain (EC 3.6.5.-) (Alpha-tubulin 2) (Alpha-tubulin 3C) (Tubulin alpha-2 chain) [Cleaved into: Detyrosinated tubulin alpha-3C chain]	P38669	0	100	2.8178	2.1131	3.60274	2.72223	2.67774	1.62505	3.60274
P15153	Ras-related C3 botulinum toxin substrate 2 (GX) (Small G protein) (p21-Rac2)	Q7RW05	1.75e-108	100	2.62995	1.9037	1.8655		3.32123	0.984881	3.32123
P08238	Heat shock protein HSP 90-beta (HSP 90) (Heat shock 84 kDa) (HSP 84) (HSP84) (Heat shock protein family C member 3)	Q1K7L5	0	93.9227	0.37195	0.354087	1.63698	2.97722	0.411002	0.443197	2.97722
P21796	Voltage-dependent anion-selective channel protein 1 (VDAC-1) (hVDAC1) (Outer mitochondrial membrane protein porin 1) (Plasmalemmal porin) (Porin 31HL) (Porin 31HM)	P07144	4.02e-39	100	2.09322	2.12126	1.99875	2.9536	0.889615	2.11046	2.9536
P32969	Large ribosomal subunit protein uL6 (60S ribosomal protein L9)	Q7SGA6	1.01e-68	99.4792	1.60051	0.959462	1.48307	0.385936	2.86456	1.47732	2.86456
P07203	Glutathione peroxidase 1 (GPx-1) (GSHPx-1) (EC 1.11.1.9) (Cellular glutathione peroxidase) (Phospholipid-hydroperoxide glutathione peroxidase GPX1) (EC 1.11.1.12)	Q7S060	2.36e-19	94.0887	2.8178	2.28443	2.09869		2.49092	2.21598	2.8178
P68104	Elongation factor 1-alpha 1 (EF-1-alpha-1) (EC 3.6.5.-) (Elongation factor Tu) (EF-Tu) (Eukaryotic elongation factor 1 A-1) (eEF1A-1) (Leukocyte receptor cluster member 7)	Q01372	0	98.0519	2.31141	1.9037	2.81346	2.21734	1.77794	1.30604	2.81346
Q9NXU5	ADP-ribosylation factor-like protein 15 (ADP-ribosylation factor-related protein 2) (ARF-related protein 2)	Q7S2Y0	3.82e-27	82.3529	2.25424	2.28443	2.79825		2.49092		2.79825
O95352	Ubiquitin-like modifier-activating enzyme ATG7 (ATG12-activating enzyme E1 ATG7) (Autophagy-related protein 7) (APG7-like) (hAGP7) (Ubiquitin-activating enzyme E1-like protein)	Q871U2	4.14e-173	100	1.12712	2.44761	1.599	2.75669	0.889615		2.75669
P09622	Dihydrolipoyl dehydrogenase, mitochondrial (EC 1.8.1.4) (Dihydrolipoamide dehydrogenase) (Glycine cleavage system L protein)	Q7S477	0	93.9096	2.45551	2.56999	2.3985	2.36288	1.95715	2.53255	2.56999
Q01813	ATP-dependent 6-phosphofructokinase, platelet type (ATP-PFK) (PFK-P) (EC 2.7.1.11) (6-phosphofructokinase type C) (Phosphofructo-1-kinase isozyme C) (PFK-C) (Phosphohexokinase)	Q7SI23	0	96.4286	1.64238	2.05599	1.71892	2.5204	1.56572	1.3929	2.5204
P07437	Tubulin beta chain (Tubulin beta-5 chain)	P05220	0	96.3964	1.85823	1.40462	2.45792	2.08614	1.98601	1.03812	2.45792
Q53HC9	EARP and GARP complex-interacting protein 1 (Endosome-associated recycling protein-interacting protein) (Golgi-associated retrograde protein-interacting protein) (Tumor-suppressing STF cDNA 1 protein) (Tumor-suppressing subchromosomal transferable fragment candidate gene 1 protein)	Q7S7N3	3.36e-11	72.6098	1.01441	1.37066	1.25921	2.06752	2.11728	2.36372	2.36372
Q06210	Glutamine--fructose-6-phosphate aminotransferase [isomerizing] 1 (EC 2.6.1.16) (D-fructose-6-phosphate amidotransferase 1) (Glutamine:fructose-6-phosphate amidotransferase 1) (GFAT 1) (GFAT1) (Hexosephosphate aminotransferase 1)	Q7S0B7	0	100	1.76511	1.59479	1.97989	2.28857	1.57445	0.83622	2.28857
Q86SX6	Glutaredoxin-related protein 5, mitochondrial (Monothiol glutaredoxin-5)	Q1K6V6	4.78e-41	65.6051	1.50283	2.28443			0.830307	0.984881	2.28443
P62249	Small ribosomal subunit protein uS9 (40S ribosomal protein S16)	Q7SFJ9	5.76e-69	95.2055	1.95368	1.5991	1.8655	0.551338	1.99274	1.6743	1.99274
P62942	Peptidyl-prolyl cis-trans isomerase FKBP1A (PPIase FKBP1A) (EC 5.2.1.8) (12 kDa FK506-binding protein) (12 kDa FKBP) (FKBP-12) (Calstabin-1) (FK506-binding protein 1A) (FKBP-1A) (Immunophilin FKBP12) (Rotamase)	Q7SCN0	2.88e-31	99.0741	0.644069	0.979043	1.79887	1.37834	0.533769	1.05523	1.79887
P24941	Cyclin-dependent kinase 2 (EC 2.7.11.22) (Cell division protein kinase 2) (p33 protein kinase)	Q7RVB3	5.88e-140	100	0.450848	0.456887	1.67895	0.551338	0.498184	0.886393	1.67895
Q9Y5K5	Ubiquitin carboxyl-terminal hydrolase isozyme L5 (UCH-L5) (EC 3.4.19.12) (Ubiquitin C-terminal hydrolase UCH37) (Ubiquitin thioesterase L5)	Q1K7Z3	1.12e-69	96.6565	0.56356	1.33259	1.63231	1.60807	1.03788	1.47732	1.63231
Q96GX9	Methylthioribulose-1-phosphate dehydratase (MTRu-1-P dehydratase) (EC 4.2.1.109) (APAF1-interacting protein) (hAPIP)	Q7SF46	7.68e-68	93.8017		1.52296					1.52296
P62820	Ras-related protein Rab-1A (EC 3.6.5.2) (YPT1-related protein)	P33723	8.15e-121	99.0244	1.30052	0.966491	1.50675	0.636159	0.958047	1.1364	1.50675
P13639	Elongation factor 2 (EF-2) (EC 3.6.5.-)	Q96X45	0	100	1.0678	0.955187	1.49731	1.44283	1.38385	1.39093	1.49731
Q96FW1	Ubiquitin thioesterase OTUB1 (EC 3.4.19.12) (Deubiquitinating enzyme OTUB1) (OTU domain-containing ubiquitin aldehyde-binding protein 1) (Otubain-1) (hOTU1) (Ubiquitin-specific-processing protease OTUB1)	Q7SI56	6.21e-29	90.7749			1.39912	0.918896	0.830307	0.984881	1.39912
Q7L5N1	COP9 signalosome complex subunit 6 (SGN6) (Signalosome subunit 6) (JAB1-containing signalosome subunit 6) (MOV34 homolog) (Vpr-interacting protein) (hVIP)	Q8WZY4	1.87e-23	75.841			1.19925	1.27989	0.889615	1.3718	1.3718
Q92905	COP9 signalosome complex subunit 5 (SGN5) (Signalosome subunit 5) (EC 3.4.-.-) (Jun activation domain-binding protein 1)	Q7RXX8	1.63e-118	91.6168	0.42267	0.428331	0.349781	0.344586	0.934096	1.35421	1.35421
O00743	Serine/threonine-protein phosphatase 6 catalytic subunit (PP6C) (EC 3.1.3.16) [Cleaved into: Serine/threonine-protein phosphatase 6 catalytic subunit, N-terminally processed]	P48580	2.45e-131	98.3607	1.35255	0.913774	1.02602	0.827007	0.996369	1.28035	1.35255
P24844	Myosin regulatory light polypeptide 9 (20 kDa myosin light chain) (LC20) (MLC-2C) (Myosin RLC) (Myosin regulatory light chain 2, smooth muscle isoform) (Myosin regulatory light chain 9) (Myosin regulatory light chain MRLC1)	Q7S9P8	7.41e-34	81.3953	1.12712	1.26913	0.777291		0.498184	0.590929	1.26913
P06733	Alpha-enolase (EC 4.2.1.11) (2-phospho-D-glycerate hydro-lyase) (C-myc promoter-binding protein) (Enolase 1) (MBP-1) (MPB-1) (Non-neural enolase) (NNE) (Phosphopyruvate hydratase) (Plasminogen-binding protein)	Q7RV85	0	99.7696	0.572799	0.411947	0.519893	0.459448	1.02768	0.613533	1.02768
P55072	Transitional endoplasmic reticulum ATPase (TER ATPase) (EC 3.6.4.6) (15S Mg(2+)-ATPase p97 subunit) (Valosin-containing protein) (VCP)	U9W4Q2	0	100.248	0.89345	0.738262	1.02375	0.941308	0.592353	0.666596	1.02375
P62917	Large ribosomal subunit protein uL2 (60S ribosomal protein L8)	Q7RVQ9	4.71e-128	98.8327	0.663012	0.268757	0.823014	0.243237	0.366312	0.260704	0.823014
P04406	Glyceraldehyde-3-phosphate dehydrogenase (GAPDH) (EC 1.2.1.12) (Peptidyl-cysteine S-nitrosylase GAPDH) (EC 2.6.99.-)	P54118	9.42e-176	98.209	0.745204	0.49087	0.740033	0.683477	0.710221	0.451743	0.745204
Q9UI14	Prenylated Rab acceptor protein 1 (PRA1 family protein 1)	A7UW49	4.7e-13	80		0.571109	0.699562	0.689172			0.699562
P49247	Ribose-5-phosphate isomerase (EC 5.3.1.6) (Phosphoriboisomerase)	V5IM49	1.5e-41	83.9228	0.56356	0.571109	0.699562	0.229724	0.415154	0.36933	0.699562
Q96HR9	Receptor expression-enhancing protein 6 (Polyposis locus protein 1-like 1)	Q871R7	1.01e-24	60.1896	0.56356	0.68533	0.55965		0.373638	0.295464	0.68533
P11021	Endoplasmic reticulum chaperone BiP (EC 3.6.4.10) (78 kDa glucose-regulated protein) (GRP-78) (Binding-immunoglobulin protein) (BiP) (Heat shock protein 70 family protein 5) (HSP70 family protein 5) (Heat shock protein family A member 5) (Immunoglobulin heavy chain-binding protein)	Q7RVX2	0	100.459	0.589177	0.363433	0.667764	0.46989	0.679342	0.36933	0.679342
Q9Y450	HBS1-like protein (EC 3.6.5.-) (ERFS)	V5IKU8	3.85e-121	65.3509	0.593222	0.3607	0.147276	0.145089	0.131101	0.155508	0.593222
Q13404	Ubiquitin-conjugating enzyme E2 variant 1 (UEV-1) (CROC-1) (TRAF6-regulated IKK activator 1 beta Uev1A)	A7UWM6	1.15e-45	100						0.590929	0.590929
P06493	Cyclin-dependent kinase 1 (CDK1) (EC 2.7.11.22) (EC 2.7.11.23) (Cell division control protein 2 homolog) (Cell division protein kinase 1) (p34 protein kinase)	Q96TL5	7.27e-133	100	0.338136	0.342665			0.560457	0.295464	0.560457
Q99714	3-hydroxyacyl-CoA dehydrogenase type-2 (EC 1.1.1.35) (17-beta-estradiol 17-dehydrogenase) (EC 1.1.1.62) (2-methyl-3-hydroxybutyryl-CoA dehydrogenase) (MHBD) (3-alpha-(17-beta)-hydroxysteroid dehydrogenase (NAD(+))) (EC 1.1.1.239) (3-hydroxy-2-methylbutyryl-CoA dehydrogenase) (EC 1.1.1.178) (3-hydroxyacyl-CoA dehydrogenase type II) (3alpha(or 20beta)-hydroxysteroid dehydrogenase) (EC 1.1.1.53) (7-…	Q1K801	7.37e-50	99.6169	0.375707	0.456887	0.3731	0.275669	0.249092	0.393953	0.456887
P49773	Adenosine 5'-monophosphoramidase HINT1 (EC 3.9.1.-) (Desumoylating isopeptidase HINT1) (EC 3.4.22.-) (Histidine triad nucleotide-binding protein 1) (Protein kinase C inhibitor 1) (Protein kinase C-interacting protein 1) (PKCI-1)	Q7S3H7	1.71e-12	81.746	0.375707	0.380739			0.415154		0.415154
P11142	Heat shock cognate 71 kDa protein (EC 3.6.4.10) (Heat shock 70 kDa protein 8) (Heat shock protein family A member 8) (Lipopolysaccharide-associated protein 1) (LAP-1) (LPS-associated protein 1)	Q7SHW2	0	97.678	0.358629			0.125304	0.396283		0.396283
Q5T1V6	Probable ATP-dependent RNA helicase DDX59 (EC 3.6.4.13) (DEAD box protein 59) (Zinc finger HIT domain-containing protein 5)	Q7SBC6	2.4e-74	72.8595	0.394492	0.171333	0.279825		0.186819		0.394492
P29218	Inositol monophosphatase 1 (IMP 1) (IMPase 1) (EC 3.1.3.25) (D-galactose 1-phosphate phosphatase) (EC 3.1.3.94) (Inositol-1(or 4)-monophosphatase 1) (Lithium-sensitive myo-inositol monophosphatase A1)	Q7S9V8	1.26e-54	100	0.375707						0.375707
P31939	Bifunctional purine biosynthesis protein ATIC (AICAR transformylase/inosine monophosphate cyclohydrolase) (ATIC) [Cleaved into: Bifunctional purine biosynthesis protein ATIC, N-terminally processed] [Includes: Phosphoribosylaminoimidazolecarboxamide formyltransferase (EC 2.1.2.3) (5-aminoimidazole-4-carboxamide ribonucleotide formyltransferase) (AICAR formyltransferase) (AICAR transformylase); In…	Q7SDI1	0	100	0.301907	0.163174	0.324797	0.369199	0.222404	0.184665	0.369199
P26885	Peptidyl-prolyl cis-trans isomerase FKBP2 (PPIase FKBP2) (EC 5.2.1.8) (13 kDa FK506-binding protein) (13 kDa FKBP) (FKBP-13) (FK506-binding protein 2) (FKBP-2) (Immunophilin FKBP13) (Rotamase)	O60046	5.03e-33	88.7324	0.322035						0.322035
P63104	14-3-3 protein zeta/delta (Protein kinase C inhibitor protein 1) (KCIP-1)	Q7RVK6	1.47e-110	100	0.29336	0.312936	0.268325	0.207696	0.255917	0.242847	0.312936
Q9UPY8	Microtubule-associated protein RP/EB family member 3 (EB1 protein family member 3) (EBF3) (End-binding protein 3) (EB3) (RP3)	Q7RZW8	9.47e-50	92.5267	0.307397						0.307397
O95486	Protein transport protein Sec24A (SEC24-related protein A)	Q7S4P3	3.91e-162	66.9716	0.234817	0.142777	0.291484	0.172293	0.124546	0.147732	0.291484
Q15437	Protein transport protein Sec23B (hSec23B) (SEC23-related protein B)	Q9C284	0	100.13	0.216754	0.263589	0.161437	0.265066	0.0958047	0.17046	0.265066
Q29RF7	Sister chromatid cohesion protein PDS5 homolog A (Cell proliferation-inducing gene 54 protein) (Sister chromatid cohesion protein 112) (SCC-112)	Q7RVP8	4.74e-44	99.3269		0.263589					0.263589
Q9CW03	Structural maintenance of chromosomes protein 3 (SMC protein 3) (SMC-3) (Basement membrane-associated chondroitin proteoglycan) (Bamacan) (Chondroitin sulfate proteoglycan 6) (Chromosome segregation protein SmcD) (Mad member-interacting protein 1)	Q7S024	0	100		0.207676		0.250608			0.250608
P11413	Glucose-6-phosphate 1-dehydrogenase (G6PD) (EC 1.1.1.49)	Q7RV86	1e-174	95.7282	0.154703	0.134378	0.109735	0.243237			0.243237
Q16881	Thioredoxin reductase 1, cytoplasmic (TR) (EC 1.8.1.9) (Gene associated with retinoic and interferon-induced mortality 12 protein) (GRIM-12) (Gene associated with retinoic and IFN-induced mortality 12 protein) (KM-102-derived reductase-like factor) (Peroxidase TXNRD1) (EC 1.11.1.2) (Thioredoxin reductase TR1)	Q873E8	2.58e-91	74.2681			0.182494	0.239712	0.162451	0.192694	0.239712
Q9Y285	Phenylalanine--tRNA ligase alpha subunit (EC 6.1.1.20) (CML33) (Phenylalanyl-tRNA synthetase alpha subunit) (PheRS)	Q1K5N8	2.24e-154	89.9606	0.125236			0.153149			0.153149
P49915	GMP synthase [glutamine-hydrolyzing] (EC 6.3.5.2) (GMP synthetase) (Glutamine amidotransferase)	Q7S4T9	1.44e-85	83.4055	0.150283	0.114222	0.139912	0.137834			0.150283
P52565	Rho GDP-dissociation inhibitor 1 (Rho GDI 1) (Rho-GDI alpha)	Q7RVX7	1.78e-41	93.6275	0.14089	0.142777					0.142777
P13797	Plastin-3 (T-fimbrin) (T-plastin)	Q7RVP7	2.19e-143	100	0.107345	0.0543913	0.13325	0.131271		0.0703487	0.13325
P00441	Superoxide dismutase [Cu-Zn] (EC 1.15.1.1) (Superoxide dismutase 1) (hSod1)	P07509	2.43e-52	98.7013	0.125236	0.126913					0.126913
