## Supplementary material for "Global mapping of thioredoxin interacting proteins in *Neurospora crassa*": Data Set 3

### Sheet: S0. Description
Dataset 3. Abundance of all detected proteins in reference extract and enrichment fold after affinity chromatography
List of sheets
Number	Name	Description
S1	Kinases	List of kinases found enriched in Trx affinity chromatographies
S2	Transcription factors	List of transcription factors found enriched in Trx affinity chromatographies
S3	Ubiquitination	List of proteins related to ubiquitination found enriched in Trx affinity chromatographies
S4	Iron_Sulfur	List of iron/sulfur containing proteins found enriched in Trx affinity chromatographies
S5	Phospholipases	List of phospholipases found enriched in Trx affinity chromatographies
S6	Exonucleases	List of exonucleases found enriched in Trx affinity chromatographies
S7	Chitin synthase	List of chitin synthase found enriched in Trx affinity chromatographies
S8	Trx peroxidases	List of Trx peroxidases found enriched in Trx affinity chromatographies

### Sheet: S1. Kinases
Sheet 1. List of kinases found enriched in Trx affinity chromatographies
Uniprot	NCU	Gene	Annotation	Number of Cys	Enrichment fold						Protein class	Molecular function	Biological process
					Trx1		Trx2		Trx3
					E100	E10	E100	E10	E100	E10
Q7SHL9	NCU02885	stk-20	Serine/threonine protein kinase-20	4	28.178	19.4177	37.7764	20.6752	61.0276	47.2743	non-receptor serine/threonine protein kinase	protein serine/threonine kinase activity	Unclassified
Q7SCY3	NCU02751	mus-59	Serine/threonine-protein kinase	13	41.7035	38.8354	54.5658	44.107	37.3638	42.8423	non-receptor serine/threonine protein kinase	protein serine/threonine kinase activity	regulation of cellular component organization
Q7SEW7	NCU03164	-	Two-component system response regulator	19	39.4492	51.3998	4.19737	19.2968	28.6456	51.7063	histidine kinase receptor of two-component system	Unclassified	phosphorelay signal transduction system
Q1K904	NCU03071	os-4	MAP kinase kinase kinase	13	23.6695	21.7021	22.386	34.4586	16.191	20.6825	non-receptor serine/threonine protein kinase	protein serine/threonine kinase activity	cellular response to stress
V5ILP2	NCU02234	mik-1	MAP kinase kinase kinase	9	27.0509	19.4177	12.5921	12.4051	32.382	26.5918	non-receptor serine/threonine protein kinase	ATP binding	Unclassified
Q1K5C9	NCU03546	-	Kinase	13	18.0339	22.8443	4.19737	5.51338	23.6638	31.0238	Unclassified	inositol hexakisphosphate kinase activity	inositol phosphate biosynthetic process
O42626	NCU01797	nrc-2	Serine/threonine-protein kinase nrc-2	5	20.8517	13.1355	18.8882	16.5401	29.8911	19.9438	Unclassified	protein serine/threonine kinase activity	Unclassified
Q7SBJ1	NCU06179	stk-5	Serine/threonine-protein kinase hal4	10	20.2882	29.6976	18.1886	13.7834	14.9455	20.6825	non-receptor serine/threonine protein kinase	protein serine/threonine kinase activity	Unclassified
V5IQ32	NCU02057	-	histidine kinase	15	10.1441	20.5599	9.79387	23.4319	4.98184	26.5918	histidine kinase receptor of two-component system	Unclassified	phosphorelay signal transduction system
V5IQQ2	NCU05260	NCU09202	Protein kinase domain-containing protein	7	7.88985	9.13774	19.5877	8.27007	2.49092	4.43197	non-receptor serine/threonine protein kinase	protein serine/threonine kinase activity	Unclassified
Q7S2I4	NCU07378	stk-12	Serine threonine protein kinase	18	18.5975	15.991	11.193	12.4051	11.8319	19.2052	non-receptor serine/threonine protein kinase	protein serine/threonine kinase activity	phosphorelay signal transduction system
Q7RX41	NCU04335	stk-30	Protein kinase	7	15.7797	5.71109	15.3904	9.64841	17.4365	19.2052	non-receptor serine/threonine protein kinase	protein serine/threonine kinase activity	regulation of response to nutrient levels
Q1K7L4	NCU04143	stk-26	Protein kinase	7	15.7797	12.5644	16.7895	6.89172	6.2273	4.43197	non-receptor serine/threonine protein kinase	protein serine/threonine kinase activity	Unclassified
Q7RWB9	NCU01823	-	Two-component sensor protein histidine protein kinase	32	2.25424	15.991					histidine kinase receptor of two-component system	ATP binding	phosphorelay signal transduction system
Q7SEK0	NCU02814	prd-4	Serine/threonine-protein kinase chk2	11	6.5373	6.96752	6.01623	7.85656	15.9419	13.4436	non-receptor serine/threonine protein kinase	protein serine/threonine kinase activity	regulation of cell cycle
V5IQK3	NCU00587	os-5	Mitogen activated protein kinase kinase	7	8.45341	13.7066	6.29606	15.851	3.11365	5.17063	non-receptor serine/threonine protein kinase	ATP binding	regulation of cell cycle
Q1K7H4	NCU03796	stk-24	Protein-serine/threonine kinase	9	12.3983	11.4222	15.3904	12.4051	6.2273	8.86393	non-receptor serine/threonine protein kinase	protein serine/threonine kinase activity	Unclassified
Q7RZ05	NCU07221	hcp-1	Two-component system protein A	10	4.50848	14.8488	5.5965	11.0268			histidine kinase receptor of two-component system	Unclassified	phosphorelay signal transduction system
Q7S1L5	NCU07399	stk-9	Serine/threonine protein kinase-9	8	3.38136	5.71109	5.5965	13.7834			non-receptor serine/threonine protein kinase	protein serine/threonine kinase activity	regulation of cellular component organization
Q7S9M7	NCU07674	mob1-2	Mob1 family protein	11	9.01697	12.5644	8.39475	8.27007	7.47276	8.86393	kinase activator	Unclassified	Unclassified
Q7S7K6	NCU01379	stk-18	Histone acetylase complex subunit Paf400	40		3.42665	2.79825		2.49092	11.8186	non-receptor serine/threonine protein kinase	Unclassified	cellular response to stress
Q7SDZ6	NCU01940	ptk-2	Serine/threonine protein kinase	11	9.01697	10.28	6.99562	5.51338	3.73638	2.95464	non-receptor serine/threonine protein kinase	protein serine/threonine kinase activity	Unclassified
V5IP70	NCU16821	stk-58	Protein-serine/threonine kinase	5	10.1441	9.13774	8.39475	5.51338	7.47276	7.38661	non-receptor serine/threonine protein kinase	protein serine/threonine kinase activity	Unclassified
Q1K5E5	NCU03523	stk-22	Serine/threonine protein kinase	10	3.38136	3.42665	9.79387	4.13503			non-receptor serine/threonine protein kinase	protein serine/threonine kinase activity	regulation of cell cycle
Q7S6V7	NCU05608	-	Serine/threonine-protein kinase TOR	32	1.12712	5.33035			0.830307	8.86393	non-receptor serine/threonine protein kinase	protein serine/threonine kinase activity	Unclassified
Q7RVR5	NCU04566	prk-10	non-specific serine/threonine protein kinase	5	8.69493	7.99552	7.39537	7.08863	6.76107	6.75347	non-receptor serine/threonine protein kinase	protein serine/threonine kinase activity	regulation of gluconeogenesis
Q7S8N1	NCU06583	stk-44	Serine/threonine protein kinase-44	15	5.6356	8.56663	2.79825	4.82421	2.49092	2.95464	non-receptor serine/threonine protein kinase	protein serine/threonine kinase activity	Unclassified
V5IPR0	NCU08346	mus-58; un-1	Serine/threonine protein kinase	5	5.6356		8.39475	2.75669	4.98184	4.43197	Unclassified	protein serine/threonine kinase activity	negative regulation of DNA-templated transcription
V5IR68	NCU09202	-	Protein kinase dsk1	5	3.7195	4.45465	3.91755	3.44586	7.8464	6.64795	Unclassified	protein serine/threonine kinase activity	Unclassified
V5ILJ9	NCU01471	-	Nuclear protein SNF4	5	5.6356	5.99664	6.64584	7.23631	7.47276	7.75594	Unclassified	protein serine/threonine kinase activity	regulation of gluconeogenesis
Q7SFA8	NCU00939	dcc-1	Development and carotenogenesis control-1 protein	11		4.56887	0.93275	5.97283	3.73638	2.95464	histidine kinase receptor of two-component system	Unclassified	phosphorelay signal transduction system
V5IRN2	NCU10043	-	Mitotic spindle checkpoint component mad3	7		4.56887				5.90929	non-receptor serine/threonine protein kinase	ATP binding	regulation of cellular component organization
Q7SDM0	NCU02114	cln-1	G1/S-specific cyclin Cln1	7			5.5965	2.75669			kinase activator	enzyme regulator activity	Unclassified
Q7SBJ3	NCU06177	camk-3	Calcium/calmodulin-dependent protein kinase	7	2.25424	3.42665	5.5965	4.13503	4.98184		non-receptor serine/threonine protein kinase	protein serine/threonine kinase activity	Unclassified
Q1K8A2	NCU01067	-	Cyclin-like domain-containing protein	3	3.38136				4.98184		kinase activator	enzyme regulator activity	regulation of transcription by RNA polymerase II
V5IPI0	NCU03197	stk-11	Serine/threonine-protein kinase psk1	6	4.50848		2.79825	2.75669	4.98184	2.95464	Unclassified	protein serine/threonine kinase activity	Unclassified
Q7SF52	NCU09258	cdc5	Serine/threonine protein kinase	14	2.25424	4.56887		4.13503			non-receptor serine/threonine protein kinase	protein serine/threonine kinase activity	Unclassified
Q7SHX1	NCU00682	pkac-2	Serine/threonine-protein kinase PRKX	4	4.50848	3.42665	2.79825		3.73638		non-receptor serine/threonine protein kinase	protein serine/threonine kinase activity	Unclassified
V5IQ02	NCU03314	mob-2a	MOB-2A	8	1.69068	2.09406	1.39912	1.37834	4.35911	3.20086	kinase activator	enzyme regulator activity	Unclassified
V5ILY7	NCU04185	prk-1	Protein kinase gsk3	5	2.7695	2.64342	4.1574	3.85936	3.13144	4.22092	non-receptor serine/threonine protein kinase	protein serine/threonine kinase activity	regulation of cellular component organization
Q1K7U1	NCU01335	cdc15	Cell division control protein 15	14	2.25424	3.42665	4.19737	4.13503	2.49092	2.95464	non-receptor serine/threonine protein kinase	protein serine/threonine kinase activity	Unclassified
Q7RZY1	NCU00230	prk-4	Protein kinase lkh1	7		2.28443	4.19737	2.75669		2.95464	non-receptor serine/threonine protein kinase	protein serine/threonine kinase activity	Unclassified
Q7RYB2	NCU04495	-	RNA polymerase II holoenzyme cyclin-like subunit	5		3.42665		4.13503	2.49092	2.95464	kinase activator	enzyme regulator activity	regulation of transcription by RNA polymerase II

### Sheet: S2. Transcription factors
Sheet 2. List of transcription factors found enriched in Trx affinity chromatographies
Uniprot	NCU	Gene	Annotation	Number of Cys	Enrichment fold						Protein class	Molecular function	Biological process
					Trx1		Trx2		Trx3
					E100	E10	E100	E10	E100	E10
Q7S6I7	NCU04848	-	C2H2-type domain-containing protein	10	37.195	23.9866	53.1667	34.4586	57.2912	41.365	Unclassified	zinc ion binding	regulation of transcription by RNA polymerase II
Q7RXV3	NCU01478	atrR	Fungal specific transcription factor domain-containing protein	13	39.4492	21.7021	47.5702	24.8102	56.0457	35.4557	transcription factor (MANUAL)	zinc ion binding	regulation of transcription by RNA polymerase II
Q7RXR4	NCU00445	-	Zn(2)-C6 fungal-type domain-containing protein	12	25.9238	36.551	36.3772	37.2153	26.1547	54.6609	transcription factor (MANUAL)	zinc ion binding	regulation of transcription by RNA polymerase II
V5IP24	NCU02052	-	Transcription initiation factor TFIID subunit 2	24	5.6356	23.9866		9.64841	7.47276	33.9784	general transcription factor	Unclassified	Unclassified
Q7SHQ9	NCU02556	hat-2	Histone acetyl transferase-2	8	6.76273	9.13774	4.19737	13.7834	17.4365	26.5918	general transcription factor	Unclassified	RNA polymerase II preinitiation complex assembly
Q7S2U2	NCU09033	Pdr-1	C6 transcription factor	13	18.0339	17.1333	25.1842	22.0535	17.4365	26.5918	transcription factor (MANUAL)	zinc ion binding	regulation of transcription by RNA polymerase II
Q7SFM0	NCU02012	-	Zn(2)-C6 fungal-type domain-containing protein	16	5.6356	11.4222	8.39475	12.4051	13.7001	26.5918	transcription factor (MANUAL)	zinc ion binding	regulation of transcription by RNA polymerase II
V5IQZ7	NCU03142	-	Zn(2)-C6 fungal-type domain-containing protein	9	23.6695	18.2755	26.5834	22.0535	13.7001	25.1145	Unclassified	zinc ion binding	regulation of transcription by RNA polymerase II
Q7RVQ8	NCU00090	pacc-1	pH-response transcription factor pacc-1	8	18.5975	13.7066	11.8926	8.95924	25.5319	11.8186	transcription factor (MANUAL)	Unclassified	regulation of transcription by RNA polymerase II
Q7SF91	NCU00558	-	Transcription factor domain-containing protein	13	12.3983	10.28	25.1842	12.4051	11.2091	8.86393	Unclassified	Unclassified	regulation of transcription by RNA polymerase II
V5IQQ6	NCU05242	znf-25	C2H2 finger domain-containing protein	13	15.7797	18.2755	23.7851	20.6752	14.9455	23.6372	Unclassified	zinc ion binding	regulation of transcription by RNA polymerase II
V5IP15	NCU02094	vad-2	VAD-2	11	15.7797	20.5599	22.386	15.1618	14.9455	5.90929	Unclassified	zinc ion binding	regulation of transcription by RNA polymerase II
Q7S7W0	NCU03593	kal-1	Homeobox domain-containing protein	4	21.4153	15.991	22.386	17.9185	17.4365	14.7732	transcription factor (MANUAL)	RNA polymerase II cis-regulatory region sequence-specific DNA binding	regulation of transcription by RNA polymerase II
Q7S3E5	NCU06908	-	MYND-type zinc finger protein samB	19	11.2712	12.5644	13.9912	15.1618	13.7001	22.1598	zinc finger transcription factor	Unclassified	regulation of transcription by RNA polymerase II
Q1K622	NCU04001	ff-7	Female fertility-7	12	14.6526	21.7021	16.7895	17.9185	6.2273	7.38661	transcription factor (MANUAL)	zinc ion binding	regulation of transcription by RNA polymerase II
Q1K736	NCU08848	-	Zn(2)-C6 fungal-type domain-containing protein	23	7.88985	3.42665	20.9869	12.4051	9.96369	7.38661	transcription factor (MANUAL)	zinc ion binding	regulation of transcription by RNA polymerase II
Q7SHH0	NCU02934	-	Zn(2)-C6 fungal-type domain-containing protein	17	11.2712	9.13774	15.3904	11.0268	11.2091	20.6825	transcription factor (MANUAL)	zinc ion binding	regulation of transcription by RNA polymerase II
Q7S9N1	NCU07669	pco-1	Purine utilization positive regulator	13	4.50848	9.13774	8.39475	13.7834	7.47276	20.6825	transcription factor (MANUAL)	zinc ion binding	regulation of transcription by RNA polymerase II
Q7RW44	NCU00054	-	Transcription factor domain-containing protein	16	2.25424	9.13774	11.193	9.64841	19.9274	19.2052	Unclassified	zinc ion binding	regulation of transcription by RNA polymerase II
Q7S932	NCU07952	VSD-9	C2H2 type zinc finger domain-containing protein	7	15.7797	5.71109	18.1886	11.0268	16.191	4.43197	zinc finger transcription factor	RNA polymerase II cis-regulatory region sequence-specific DNA binding	regulation of transcription by RNA polymerase II
V5INA3	NCU07705	clr-1	C6 finger domain-containing protein	15	9.01697	7.99552	15.3904	17.9185	6.2273		transcription factor (MANUAL)	zinc ion binding	regulation of transcription by RNA polymerase II
Q7SAG0	NCU06990	-	Uncharacterized protein	17	6.76273	6.8533	12.5921	9.64841	9.96369	17.7279	transcription factor (MANUAL)	zinc ion binding	regulation of transcription by RNA polymerase II
Q7S6B3	NCU07139	bek-2	BEAK-2	11	7.88985	11.4222	16.7895	11.0268	17.4365	14.7732	transcription factor (MANUAL)	zinc ion binding	regulation of transcription by RNA polymerase II
Q7RXH2	NCU03878	-	C2H2-type domain-containing protein	14	16.9068	11.4222	15.3904	8.27007	12.4546	8.86393	Unclassified	zinc ion binding	regulation of transcription by RNA polymerase II
U9W375	NCU00289	tah-1	TAH-1	20	14.089	9.9944	16.7895	11.3713	13.0773	11.4492	transcription factor (MANUAL)	zinc ion binding	regulation of transcription by RNA polymerase II
Q1K8X7	NCU06799	vad-5	Fungal specific transcription factor	17		3.42665	6.99562	5.51338	8.71823	16.2505	transcription factor (MANUAL)	zinc ion binding	regulation of transcription by RNA polymerase II
Q7RZZ6	NCU10080	-	Zn(2)-C6 fungal-type domain-containing protein	12	9.01697	6.8533	15.3904	9.64841	16.191	13.2959	transcription factor (MANUAL)	zinc ion binding	regulation of transcription by RNA polymerase II
Q7SH63	NCU02666	NSDC	NSDC	8	10.1441	15.991	13.9912	15.1618	9.96369	8.86393	zinc finger transcription factor	RNA polymerase II cis-regulatory region sequence-specific DNA binding	regulation of transcription by RNA polymerase II
U9W2T4	NCU06503	znf-24	C2H2 finger domain-containing protein	10	2.25424	5.71109	15.3904	15.1618	2.49092	5.90929	Unclassified	zinc ion binding	regulation of transcription by RNA polymerase II
Q7S313	NCU07535	sah-3	SAH-3	15	6.76273	6.8533	11.193	6.89172	14.9455	7.38661	transcription factor (MANUAL)	zinc ion binding	regulation of transcription by RNA polymerase II
Q01371	NCU02356	wc-1	White collar 1 protein	15	12.774	11.4222	11.6594	14.7023	4.15154	5.90929	Unclassified	Unclassified	Unclassified
V5IP62	NCU02576	znf-39	C6 finger domain-containing protein	15	11.2712	5.71109	13.9912	5.51338	7.47276	4.43197	Unclassified	zinc ion binding	regulation of transcription by RNA polymerase II
Q7S1F5	NCU07418	-	CCCH zinc finger and SMR domain-containing protein	8	13.5255	9.13774	13.9912	8.27007	6.2273	7.38661	zinc finger transcription factor	RNA binding	negative regulation of DNA-templated transcription
Q1K6Z9	NCU01386	-	Zn(2)-C6 fungal-type domain-containing protein	15	13.5255	6.8533	13.9912	6.89172	13.7001	11.8186	transcription factor (MANUAL)	zinc ion binding	regulation of transcription by RNA polymerase II
Q7S009	NCU09496	-	C2H2 transcription factor	12	3.38136	3.42665	12.5921	2.75669	2.49092		Unclassified	zinc ion binding	regulation of transcription by RNA polymerase II
V5INL4	NCU04390	col-22	Fungal specific transcription factor	16	6.19917	11.9933	6.29606	8.95924	5.60457	9.60259	transcription factor (MANUAL)	zinc ion binding	regulation of transcription by RNA polymerase II
P78714	NCU00902	wc-2	White collar 2 protein	6	11.2712	11.4222	9.79387	5.51338	4.98184	2.95464	zinc finger transcription factor	zinc ion binding	regulation of transcription by RNA polymerase II
Q7SHK8	NCU02896	ada-3	ADA-3	12	11.2712	10.28	11.193	8.27007	7.47276	2.95464	transcription factor (MANUAL)	zinc ion binding	regulation of transcription by RNA polymerase II
Q7S1T3	NCU07745	-	Zn(2)-C6 fungal-type domain-containing protein	16	7.88985	5.71109	11.193	6.89172	2.49092		transcription factor (MANUAL)	zinc ion binding	regulation of transcription by RNA polymerase II
V5IN85	NCU06707	-	Zn(2)-C6 fungal-type domain-containing protein	8	2.25424	7.99552	9.79387	6.89172	7.47276	10.3413	transcription factor (MANUAL)	zinc ion binding	regulation of transcription by RNA polymerase II
Q1K6C2	NCU04597	-	Repressor of RNA polymerase III transcription MAF1	5	4.50848	10.28	6.99562	5.51338	6.2273	8.86393	general transcription factor	enzyme binding	negative regulation of DNA-templated transcription
Q7SE10	NCU02173	znf-52	C6 zinc finger protein	16	10.1441	7.99552	8.39475	6.89172	4.98184	8.86393	transcription factor (MANUAL)	zinc ion binding	regulation of transcription by RNA polymerase II
V5IMU9	NCU07289	-	Transcription initiation factor IIB	9	5.6356	4.56887	4.19737	5.51338	9.96369	5.90929	general transcription factor	enzyme binding	RNA polymerase II preinitiation complex assembly
Q1K7Z7	NCU03699	znf-13	Zinc finger containing protein	9	6.76273	6.8533	9.79387	6.89172	9.96369	8.86393	zinc finger transcription factor	Unclassified	regulation of transcription by RNA polymerase II
Q7S783	NCU01243	-	C6 finger domain-containing protein	10	9.01697	6.8533	9.79387	4.13503	7.47276	4.43197	Unclassified	zinc ion binding	regulation of transcription by RNA polymerase II
Q7RUA4	NCU03938	aod-5	Transcription activator of gluconeogenesis NCU03938	11	6.76273	5.71109	9.79387	5.51338	8.71823	4.43197	transcription factor (MANUAL)	zinc ion binding	regulation of transcription by RNA polymerase II
Q7SGH7	NCU00945	col-20	Fungal specific transcription factor	18	6.76273	3.42665	9.79387	4.13503	6.2273	4.43197	transcription factor (MANUAL)	zinc ion binding	regulation of transcription by RNA polymerase II
Q7SGM0	NCU08063	kpr-18	Zn(2)-C6 fungal-type domain-containing protein	20	4.50848		9.79387	6.89172	3.73638	2.95464	transcription factor (MANUAL)	zinc ion binding	regulation of transcription by RNA polymerase II
Q7S3B2	NCU04663	-	Zn(2)-C6 fungal-type domain-containing protein	9	2.25424	9.13774	2.79825	9.64841	2.49092	2.95464	Unclassified	zinc ion binding	regulation of transcription by RNA polymerase II
Q7RY40	NCU04523	-	Cyclin-like domain-containing protein	9	4.50848	2.28443	4.19737	2.75669	7.47276	8.86393	general transcription factor	Unclassified	Unclassified
Q1K552	NCU01795	-	Zinc finger containing protein	6	6.08645	3.19821	1.95877	1.37834	8.46913	3.54557	zinc finger transcription factor	Unclassified	Unclassified
V5IKT3	NCU06907	-	C2H2-type domain-containing protein	8	3.38136	2.28443	8.39475	5.51338			transcription factor (MANUAL)	RNA polymerase II cis-regulatory region sequence-specific DNA binding	regulation of transcription by RNA polymerase II
P87000	NCU06656	acu-15	Transcriptional activator protein acu-15	18	4.50848	5.71109	8.39475	6.89172	6.2273	7.38661	transcription factor (MANUAL)	zinc ion binding	regulation of transcription by RNA polymerase II
Q7S4H0	NCU02223	-	Transcription initiation factor TFIID subunit 12 domain-containing protein	2	1.69068	5.13998	2.79825	7.58089	3.73638	7.38661	general transcription factor	Unclassified	RNA polymerase II preinitiation complex assembly
Q1K6F3	NCU04671	-	Zn(2)-C6 fungal-type domain-containing protein	14	4.50848	2.28443	2.79825	4.13503	7.47276	5.90929	transcription factor (MANUAL)	zinc ion binding	regulation of transcription by RNA polymerase II
U9W4U5	NCU00124	-	Mediator complex subunit 15 KIX domain-containing protein	4	4.50848		2.79825		7.47276	2.95464	transcription factor (MANUAL)	Unclassified	regulation of transcription by RNA polymerase II
Q7SCZ2	NCU03095	-	Transcription initiation factor TFIID subunit 7	2		3.42665		4.13503	6.2273	7.38661	general transcription factor	Unclassified	RNA polymerase II preinitiation complex assembly
Q7SCG2	NCU08729	-	Transcription initiation factor TFIID subunit 10	0		2.28443			3.73638	7.38661	general transcription factor	Unclassified	Unclassified
P28349	NCU08294	nit-4	Nitrogen assimilation transcription factor nit-4	20	2.25424	5.71109	5.5965	6.89172		7.38661	Unclassified	zinc ion binding	regulation of transcription by RNA polymerase II
V5IQP8	NCU09974	-	Fungal specific transcription factor domain-containing protein	20	3.38136	3.42665	6.99562	4.13503			transcription factor (MANUAL)	zinc ion binding	regulation of transcription by RNA polymerase II
Q1K694	NCU08899	ads-1	Zn(2)-C6 fungal-type domain-containing protein	11	5.6356	5.71109	5.5965	6.89172	6.2273	5.90929	transcription factor (MANUAL)	zinc ion binding	regulation of transcription by RNA polymerase II
Q7S9F7	NCU06390	-	PAS domain-containing protein	11	5.6356	4.56887	4.19737	6.89172			transcription factor (MANUAL)	Unclassified	regulation of transcription by RNA polymerase II
Q7S912	NCU05285	-	C2H2 transcription factor RfeC	5	6.76273	4.56887			2.49092		Unclassified / C2H2 transcription factor RfeC (MANUAL)	RNA polymerase II cis-regulatory region sequence-specific DNA binding	regulation of transcription by RNA polymerase II
V5IPF0	NCU03070	-	Homeobox domain-containing protein	4	6.76273	2.28443					transcription factor (MANUAL)	Unclassified	regulation of transcription by RNA polymerase II
V5IPR6	NCU10258	-	Transcription factor	19	4.02543	4.07935	4.19737	4.92266	6.40523	5.69824	transcription factor (MANUAL)	zinc ion binding	regulation of transcription by RNA polymerase II
Q7SHQ2	NCU02563	-	Transcription elongation factor	6	4.20109	3.21898	2.03509	1.50365	6.2273	4.43197	general transcription factor	zinc ion binding	RNA polymerase II preinitiation complex assembly
Q7RU10	NCU03975	znf-58	Zinc finger protein 58	8	3.38136	4.56887			6.2273	5.90929	zinc finger transcription factor	RNA polymerase II cis-regulatory region sequence-specific DNA binding	regulation of transcription by RNA polymerase II
Q1K4S1	NCU01640	rpn-4	C2H2 transcription factor	8	5.6356		2.79825		6.2273		zinc finger transcription factor	Unclassified	regulation of transcription by RNA polymerase II
Q7RYU9	NCU06470	-	CID domain-containing protein	2	2.25424	5.71109		4.13503	3.73638	5.90929	Unclassified	Unclassified	positive regulation of DNA-templated transcription
Q7SEF5	NCU03273	NF-X1	NF-X1 finger transcription factor	94	2.25424	5.71109		2.75669			zinc finger transcription factor	zinc ion binding	negative regulation of DNA-templated transcription
Q7S389	NCU04855	-	C2HC5 finger protein	7	4.50848	5.71109			2.49092		transcription factor (MANUAL)	zinc ion binding	positive regulation of DNA-templated transcription
Q7SDJ7	NCU09804	znf-43	C6 transcription factor	15	4.50848	5.71109	4.19737	4.13503	4.98184	4.43197	transcription factor (MANUAL)	zinc ion binding	regulation of transcription by RNA polymerase II
Q7S808	NCU01097	-	Zn(2)-C6 fungal-type domain-containing protein	18	2.25424	5.71109	2.79825	2.75669		2.95464	transcription factor (MANUAL)	zinc ion binding	regulation of transcription by RNA polymerase II
V5ILD8	NCU03686	tah-3	Oxidase assembly protein 2	8	5.6356	3.42665	4.19737		3.73638		Unclassified	zinc ion binding	regulation of transcription by RNA polymerase II
V5ILJ3	NCU01154	sub-1	Submerged protoperithecia-1	4	5.6356	2.28443	5.5965	4.13503	3.73638	4.43197	zinc finger transcription factor	zinc ion binding	regulation of transcription by RNA polymerase II
Q7S8Q1	NCU08652	-	Zn(2)-C6 fungal-type domain-containing protein	11	5.6356	3.42665	5.5965	2.75669	3.73638	4.43197	transcription factor (MANUAL)	zinc ion binding	regulation of transcription by RNA polymerase II
Q7SAA7	NCU06324	-	Zn(2)-C6 fungal-type domain-containing protein	19	3.38136	2.28443	5.5965		2.49092	2.95464	Unclassified	zinc ion binding	regulation of transcription by RNA polymerase II
F5HEL0	NCU03905	AP-1	BZIP domain-containing protein	8	2.25424	2.28443	5.5965	4.13503			transcription factor (MANUAL)	RNA polymerase II cis-regulatory region sequence-specific DNA binding	regulation of response to nutrient levels
Q1K8R3	NCU05411	-	Pathway-specific nitrogen regulator	14	2.25424	3.42665	2.79825	5.51338			transcription factor (MANUAL)	zinc ion binding	regulation of transcription by RNA polymerase II
V5IKZ2	NCU03855	-	General negative regulator of transcription subunit	2	2.8178	5.13998	2.09869	4.13503	3.11365	5.17063	general transcription factor	Unclassified	nuclear-transcribed mRNA poly(A) tail shortening
Q7S2H9	NCU07383	-	Transcriptional regulator Ngg1	1	2.25424	4.56887	2.79825	2.75669		2.95464	transcription factor (MANUAL)	Unclassified	regulation of transcription by RNA polymerase II
V5IQM8	NCU01924	-	Zn(2)-C6 fungal-type domain-containing protein	6	4.50848				2.49092		Unclassified	zinc ion binding	regulation of transcription by RNA polymerase II
Q7SAP0	NCU08000	far1	Cutinase transcription factor 1 alpha	14	4.50848	3.42665	2.79825	2.75669			Unclassified	zinc ion binding	regulation of transcription by RNA polymerase II
Q7S8Q2	NCU08651	col-27	Zinc binuclear cluster-type protein	16	4.50848		2.79825		2.49092		transcription factor (MANUAL)	zinc ion binding	regulation of transcription by RNA polymerase II
Q1K8E7	NCU07728	sre	GATA-type transcription factor sre	13	4.50848	2.28443	2.79825	4.13503	2.49092	2.95464	transcription factor (MANUAL)	zinc ion binding	negative regulation of DNA-templated transcription
Q7S0I0	NCU09529	-	Zn(2)-C6 fungal-type domain-containing protein	17	4.50848		4.19737				transcription factor (MANUAL)	zinc ion binding	regulation of transcription by RNA polymerase II
Q1K687	NCU07775	-	TAFII28-like protein domain-containing protein	0		2.28443	2.79825	2.75669	2.49092	4.43197	general transcription factor	Unclassified	RNA polymerase II preinitiation complex assembly
V5IRH1	NCU02578	-	Paired amphipathic helix protein Sin3a	11	2.02882	4.34043		1.37834	1.74365	4.43197	transcription factor (MANUAL)	Unclassified	negative regulation of DNA-templated transcription
Q7S904	NCU05294	znf-40	C6 finger domain-containing protein	14	2.25424	2.28443	4.19737	2.75669	2.49092		transcription factor (MANUAL)	zinc ion binding	regulation of transcription by RNA polymerase II
V5IQ17	NCU11372	-	NOT2/NOT3/NOT5 C-terminal domain-containing protein	3	2.8178	3.99776	1.39912	4.13503	3.73638	3.6933	general transcription factor	Unclassified	nuclear-transcribed mRNA poly(A) tail shortening
Q7S1S1	NCU07757	-	Transcription initiation factor TFIID complex 60 kDa subunit	2	1.26801	2.42721	2.27358	4.13503	3.26933	3.87797	general transcription factor	Unclassified	RNA polymerase II preinitiation complex assembly
U9WGX4	NCU00344	-	Zn(2)-C6 fungal-type domain-containing protein	15		2.28443	2.79825	4.13503			Unclassified	zinc ion binding	regulation of transcription by RNA polymerase II
Q7SDV2	NCU03138	-	Transcription initiation factor TFIID	0		2.28443	2.79825	4.13503	2.49092		Unclassified	Unclassified	RNA polymerase II preinitiation complex assembly

### Sheet: S3. Ubiquitination
Sheet 8. List of proteins related to ubiquitination found enriched in Trx affinity chromatographies
Uniprot	NCU	Gene	Annotation	Number of Cys	Enrichment fold						Protein class	Molecular function	Biological process
					Trx1		Trx2		Trx3
					E100	E10	E100	E10	E100	E10
Q7SAD6	NCU06294	-	ubiquitinyl hydrolase 1	59	82.2798	78.813	11.193	12.4051	82.8231	107.106	Unclassified	Cysteine-type deubiquitinase activity	protein deubiquitination
U9W8J1	NCU00320	-	ubiquitinyl hydrolase 1	45	47.3391	44.5465	0	4.13503	34.8729	57.6156	Unclassified	Cysteine-type deubiquitinase activity	protein deubiquitination
Q7RWD0	NCU05007	-	Spindle poison sensitivity protein Scp3	6	20.2882	10.28	32.1799	15.1618	37.3638	13.2959	Unclassified	Ubiquitin protein ligase activity	protein ubiquitination
Q7S7K9	NCU04328	-	Metaphase-anaphase transition protein	21	19.1611	13.7066	19.5877	15.1618	32.382	28.0691	Unclassified	Ubiquitin protein ligase activity	Unclassified
Q7RVX0	NCU01216	-	Ubiquitin ligase complex F-box protein GRR1	26	24.7967	21.7021	19.5877	28.9452	14.9455	29.5464	Unclassified	ligase activity	Unclassified
Q7SB91	NCU05721	-	Arrestin domain-containing protein	11	11.2712	11.4222	29.3816	12.4051	4.98184	2.95464	Unclassified	Ubiquitin protein ligase binding	ubiquitin-dependent endocytosis
Q7S404	NCU05901	-	Uncharacterized protein	21	11.2712	7.99552			9.96369	23.6372	ubiquitin-protein ligase	Unclassified	protein K11-linked ubiquitination
Q7S801	NCU01174	-	Anaphase-promoting complex subunit CDC23	12	10.1441	11.4222	16.7895	20.6752	7.47276	14.7732	Unclassified	Unclassified	regulation of cellular component organization
Q7SGQ5	NCU08360	-	FYVE-domain-containing protein	21	19.1611	6.8533	19.5877	8.27007	7.47276	8.86393	Unclassified	Protein ubiquitination	Unclassified
Q7S6Y1	NCU05582	-	Ubiquitin fusion degradation protein	24	14.6526	13.7066	12.5921	8.27007	7.47276	4.43197	Unclassified	Unclassified	ubiquitin-dependent protein catabolic process
Q7SE61	NCU00512	-	Anaphase-promoting complex subunit 2	8	6.76273	12.5644	9.79387	13.7834	4.98184	13.2959	Unclassified	enzyme binding	protein K11-linked ubiquitination
F5HG24	NCU01737	-	Uncharacterized protein	19	7.88985	8.56663	9.09431	13.7834	1.86819	3.6933	Unclassified	Unclassified	ubiquitin-dependent protein catabolic process
Q7SE95	NCU01963	eat-6	Anaphase-promoting complex subunit 5	9	6.76273	4.56887	11.193	12.4051	6.2273	5.90929	Unclassified	Unclassified	protein K11-linked ubiquitination
Q7RWT4	NCU00494	-	Anaphase-promoting complex subunit 4	7	3.38136	5.71109	11.193	9.64841	2.49092	5.90929	Unclassified	Unclassified	protein K11-linked ubiquitination
V5IM79	NCU09866	-	HECT-type E3 ubiquitin transferase	15	5.18476	10.7368	0.55965	1.10268	0.996369	4.72743	Unclassified	Unclassified	ubiquitin-dependent protein catabolic process
Q1K8J9	NCU06856	-	Ubiquitin fusion degradation protein	2	4.50848	5.71109	2.79825	3.10127	9.96369	6.64795	Unclassified	Unclassified	ubiquitin-dependent protein catabolic process
Q7SFD4	NCU00898	-	Regulator of gluconeogenesis Rmd5	5	2.25424	2.28443	4.19737	9.64841			Unclassified	Unclassified	regulation of gluconeogenesis
Q7SG66	NCU02498	cul-3	Cullin-3	10		6.8533		9.64841			ubiquitin-protein ligase	enzyme binding	ubiquitin-dependent protein catabolic process
Q1K6X3	NCU06718	-	Zinc knuckle domain-containing protein	12	9.01697	4.56887	5.5965	4.13503	3.73638	2.95464	ubiquitin-protein ligase	zinc ion binding	ubiquitin-dependent protein catabolic process
Q7SDG7	NCU03041	-	Ubiquitin-conjugating enzyme E2C-binding protein	9	5.6356	2.28443	2.79825		8.71823	2.95464	ubiquitin-protein ligase	enzyme binding	ubiquitin-dependent protein catabolic process
Q7S587	NCU02281	-	ubiquitinyl hydrolase 1	17	1.97246	8.28107	2.44847	6.89172		2.58531	cysteine protease	Unclassified	ubiquitin-dependent protein catabolic process
Q7S3W3	NCU02382	-	Ubiquitin carboxyl-terminal hydrolase	3		5.71109	5.5965	6.89172	2.49092	7.38661	cysteine protease	Unclassified	ubiquitin-dependent protein catabolic process
V5IP38	NCU05204	cul-1	Cullin 1	8	3.63183	4.69578	4.97466	6.89172	4.70507	7.05832	ubiquitin-protein ligase	enzyme binding	ubiquitin-dependent protein catabolic process
Q7S2X0	NCU09000	fyv-10	Protein fyv-10	5	2.25424	4.56887	4.19737	6.89172		2.95464	Unclassified	Unclassified	regulation of gluconeogenesis
Q7SH49	NCU02680	npl4	Nuclear protein localization protein 4	13	3.75707	3.42665	2.64279	2.90984	6.78084	3.93953	Unclassified	enzyme binding	ubiquitin-dependent protein catabolic process
Q7RWR0	NCU04370	-	Ubiquitin-activating enzyme E1 1	9	3.91627	4.27847	4.5768	5.16295	4.77075	6.46015	ubiquitin-protein ligase	ATP binding	ubiquitin-dependent protein catabolic process
Q1K7P2	NCU03649	-	RNI-like protein	17	3.38136				6.2273		Unclassified	Unclassified	ubiquitin-dependent protein catabolic process
Q7S9N5	NCU07665	-	Ubiquitin-conjugating enzyme	9	2.25424	4.56887		5.51338		5.90929	ubiquitin-protein ligase	ATP binding	ubiquitin-dependent protein catabolic process
V5ILM4	NCU10476	-	F-box domain-containing protein	11	5.6356		4.19737		2.49092		ubiquitin-protein ligase	Unclassified	ubiquitin-dependent protein catabolic process
Q7SER5	NCU02151	-	WD repeat containing protein 23	7	2.25424	2.28443	5.5965	5.51338	2.49092	2.95464	Unclassified	Unclassified	ubiquitin-dependent protein catabolic process
Q7S7H8	NCU04101	-	WD domain-containing protein	11	2.8178	3.42665	2.79825	5.51338	3.11365	1.47732	Unclassified	Unclassified	ubiquitin-dependent protein catabolic process
Q9C239	NCU04172	fes-1	Hsp70 nucleotide exchange factor fes-1	1	2.25424	4.56887	4.19737		4.98184	2.95464	Unclassified	Unclassified	ubiquitin-dependent protein catabolic process
Q7RYJ1	NCU06483	-	F-box and WD repeat-containing protein	12	2.25424	2.28443	4.19737	2.75669	2.49092	4.43197	Unclassified	Unclassified	ubiquitin-dependent protein catabolic process
Q7RZ68	NCU04406	-	Vesicle-mediated transporter Vid24	5	3.38136		4.19737				Unclassified	Unclassified	ubiquitin-dependent protein catabolic process
Q7RXS4	NCU00435	-	SNF7 family protein	1		2.28443		4.13503	2.49092	2.95464	Unclassified	Unclassified	protein transport to vacuole involved in ubiquitin-dependent protein catabolic process via the multivesicular body sorting pathway

### Sheet: S4. Iron_Sulfur
Sheet 6. List of iron/sulfur containing proteins found enriched in Trx affinity chromatographies
Uniprot	NCU	Gene	Annotation	Number of Cys	Enrichment fold						Protein class	Molecular function	Biological process
					Trx1		Trx2		Trx3
					E100	E10	E100	E10	E100	E10
Q7RWL5	NCU05069	-	FAD dependent oxidoreductase	13	11.0458	9.82307	19.0281	18.1941	11.9564	17.1369	dehydrogenase	2 iron, 2 sulfur cluster binding	Unclassified
Q7SGW5	NCU03204	nar-1	Cytosolic Fe-S cluster assembly factor nar-1	11	9.01697	3.42665	6.99562	5.51338	18.6819	11.8186	dehydrogenase	4 iron, 4 sulfur cluster binding	iron-sulfur cluster assembly
Q7RXE4	NCU03350	xdh-1	xanthine dehydrogenase	23	3.38136	13.7066		11.0268		16.2505	oxidoreductase	2 iron, 2 sulfur cluster binding	Unclassified
Q1K845	NCU01192	pold-1	DNA polymerase	20	10.1441	14.8488	2.09869	11.7159	5.60457	14.7732	DNA metabolism protein	4 iron, 4 sulfur cluster binding	cellular response to stress
P24918	NCU01765	nuo78	NADH-ubiquinone oxidoreductase 78 kDa subunit, mitochondrial	14	10.4661	6.03743	10.5934	7.67935	9.42992	6.54243	reductase	2 iron, 2 sulfur cluster binding	transmembrane transport
Q7RWB6	NCU04450	-	Exonuclease V, mitochondrial	6	6.76273	6.8533	6.99562	5.51338	8.71823	10.3413	Unclassified	4 iron, 4 sulfur cluster binding	cellular response to stress
Q7S5R5	NCU05778	-	Iron-sulfur cluster assembly protein	4	10.1441	7.99552			8.71823	7.38661	chaperone	2 iron, 2 sulfur cluster binding	iron-sulfur cluster assembly
P24917	NCU04044	nuo-51	NADH-ubiquinone oxidoreductase 51 kDa subunit, mitochondrial	15	7.88985	4.94961	4.66375	4.13503	5.81215	3.93953	oxidoreductase	4 iron, 4 sulfur cluster binding	transmembrane transport
Q871G3	NCU04315	dre2	Fe-S cluster assembly protein dre2	8	4.79026	4.85442	6.64584	5.16879	7.47276	6.27862	Unclassified	2 iron, 2 sulfur cluster binding	iron-sulfur cluster assembly
Q7RWE3	NCU04548	-	DNA polymerase epsilon catalytic subunit	33		5.71109				5.90929	DNA metabolism protein	4 iron, 4 sulfur cluster binding	premeiotic DNA replication
Q7SBD6	NCU07828	-	FeS cluster biogenesis domain-containing protein	4	3.38136	5.71109			2.49092	2.95464	Unclassified	2 iron, 2 sulfur cluster binding	iron-sulfur cluster assembly
Q7SF84	NCU00565	-	Lipoyl synthase, mitochondrial	7	3.38136	5.71109			2.49092		Unclassified	4 iron, 4 sulfur cluster binding	Unclassified
P40915	NCU01169	nuo-24	NADH-ubiquinone oxidoreductase 24 kDa subunit, mitochondrial	8	5.35382	4.85442	4.54715	1.37834	4.67048	5.17063	dehydrogenase	2 iron, 2 sulfur cluster binding	transmembrane transport
Q7RXK2	NCU03979	bio-1	biotin synthase	9	4.13278	5.33035	2.79825	3.67559	4.98184	4.43197	transferase	2 iron, 2 sulfur cluster binding	Unclassified
V5IQY5	NCU00959	tca-10	Succinate dehydrogenase [ubiquinone] iron-sulfur subunit, mitochondrial	13	4.88419	3.42665	3.731	2.75669	2.90608	1.47732	dehydrogenase	2 iron, 2 sulfur cluster binding	Unclassified
Q7SH66	NCU02663	-	L-lysine 2,3-aminomutase	6			4.19737		2.49092		mutase	4 iron, 4 sulfur cluster binding	Unclassified

### Sheet: S5. Phospholipases
Sheet 3. List of phospholipases found enriched in Trx affinity chromatographies
Uniprot	NCU	Gene	Annotation	Number of Cys	Enrichment fold						Protein class	Molecular function	Biological process
					Trx1		Trx2		Trx3
					E100	E10	E100	E10	E100	E10
V5IR07	NCU06812	-	DDHD domain-containing protein	11	18.0339	10.28	15.3904	5.51338	23.6638	11.8186	phospholipase	Unclassified	Unclassified
A7UXE0	NCU11415	-	Phosphoinositide phospholipase C	9	4.50848	9.13774	2.79825	11.0268	16.191	13.2959	phospholipase	phosphatidylinositol phospholipase C activity	Unclassified
Q7SBR2	NCU06245	plc-1	Phosphoinositide phospholipase C	10		5.71109	4.19737	11.0268			phospholipase	phosphatidylinositol phospholipase C activity	transmembrane transport
Q7S7C6	NCU01266	-	Phosphoinositide phospholipase C	10	6.76273	7.99552	2.79825	4.13503		2.95464	phospholipase	phosphatidylinositol phospholipase C activity	Unclassified
Q7S945	NCU07271	-	Zn-dependent hydrolase/oxidoreductase	10	7.88985	4.56887	5.5965	4.13503	3.73638	2.95464	phospholipase	zinc ion binding	Unclassified
Q7S6E9	NCU07074	-	PNPLA domain-containing protein	7	5.6356	2.28443	6.99562	4.13503			phospholipase	Unclassified	Unclassified
Q7SE08	NCU02175	-	Phosphoinositide phospholipase C	9	2.25424	3.42665			3.73638	4.43197	phospholipase	phosphatidylinositol phospholipase C activity	transmembrane transport

### Sheet: S6. Exonucleases
Sheet 7. List of exonucleases found enriched in Trx affinity chromatographies
Uniprot	NCU	Gene	Annotation	Number of Cys	Enrichment fold						Protein class	Molecular function	Biological process
					Trx1		Trx2		Trx3
					E100	E10	E100	E10	E100	E10
P0C581	NCU04792	par-1; pan2	PAN2-PAN3 deadenylation complex catalytic subunit pan2	18	60.8645	62.8219	74.1536	75.8089	53.5548	97.5032	exoribonuclease	exonuclease activity, active with either ribo- or deoxyribonucleic acids and producing 5'-phosphomonoesters	nuclear-transcribed mRNA poly(A) tail shortening
V5ILH6	NCU06684	-	RNA binding protein	13	9.24239	5.93953	9.51405	5.51338	9.4655	5.02289	Unclassified	exonuclease activity, active with either ribo- or deoxyribonucleic acids and producing 5'-phosphomonoesters	regulation of cellular component organization
Q7RWB6	NCU04450	-	Exonuclease V, mitochondrial	6	6.76273	6.8533	6.99562	5.51338	8.71823	10.3413	Unclassified	single-stranded DNA 5'-3' DNA exonuclease activity	cellular response to stress
Q8WZX5	NCU01643	exr-1; rat1	5'-3' exoribonuclease 2	8	5.15255	5.54791	7.1955	7.08863	7.29484	9.49707	exoribonuclease	exonuclease activity, active with either ribo- or deoxyribonucleic acids and producing 5'-phosphomonoesters	regulation of cell cycle
F5HBP0	NCU03538	-	Deoxyribonuclease tatD	11	7.88985	8.37626	4.19737	9.18896	1.24546	1.96976	endodeoxyribonuclease	exonuclease activity, active with either ribo- or deoxyribonucleic acids and producing 5'-phosphomonoesters	Unclassified
Q8WZS6	NCU03479	ysh-1	Endoribonuclease ysh-1	9	3.94492	3.99776	6.29606	5.16879	5.91594	6.27862	RNA processing factor	exonuclease activity, active with either ribo- or deoxyribonucleic acids and producing 5'-phosphomonoesters	Unclassified
Q7S2W9	NCU09001	-	poly(A)-specific ribonuclease	3	3.38136	4.56887		4.13503			RNA processing factor	exonuclease activity, active with either ribo- or deoxyribonucleic acids and producing 5'-phosphomonoesters	Unclassified

### Sheet: S7. Chitin synthase
Sheet 5. List of chitin synthase found enriched in Trx affinity chromatographies
Uniprot	NCU	Gene	Annotation	Number of Cys	Enrichment fold						Protein class	Molecular function	Biological process
					Trx1		Trx2		Trx3
					E100	E10	E100	E10	E100	E10
P30588	NCU04251	chs-3	Chitin synthase 3	14	1.69068	5.71109	6.29606	13.7834		1.47732	transferase	chitin synthase activity	chitin biosynthetic process
Q7RVP6	NCU04352	chs-5	chitin synthase	20	1.12712	5.71109	2.09869	11.0268			transferase	chitin synthase activity	chitin biosynthetic process
P30589	NCU05239	chs-2	Chitin synthase 2	16		2.28443	2.79825	8.27007			transferase	chitin synthase activity	chitin biosynthetic process
Q7RX26	NCU04350	chs-7	chitin synthase	25	0.751414	1.9037	1.39912	7.35117		0.984881	transferase	chitin synthase activity	chitin biosynthetic process
P29070	NCU03611	chs-1	Chitin synthase 1	10	0.953718	2.02085	2.79825	4.45311	0.574828	1.02276	transferase	chitin synthase activity	chitin biosynthetic process
Q01285	NCU09324	chs-4	Chitin synthase 4	19				4.13503			transferase	chitin synthase activity	chitin biosynthetic process

### Sheet: S8. Trx peroxidases
Sheet 4. List of Trx peroxidases found enriched in Trx affinity chromatographies
Uniprot	NCU	Gene	Annotation	Number of Cys	Enrichment fold						Protein class	Molecular function	Biological process
					Trx1		Trx2		Trx3
					E100	E10	E100	E10	E100	E10
Q7SDU1	NCU03151	-	Peroxisomal membrane protein	3	7.51414	5.45726	8.39475	1.68464	11.9011	10.5054	Unclassified	thioredoxin peroxidase activity	cell redox homeostasis
Q7S3H3	NCU06880	-	AhpC/TSA family protein	1	6.5373	10.0515	4.75702	1.37834	5.48003	8.273	Unclassified	thioredoxin peroxidase activity	cell redox homeostasis
V5IM08	NCU08931	-	Thioredoxin-dependent peroxiredoxin	3	3.26865	4.11198	1.81886	2.34319	5.72912	6.79568	Unclassified	thioredoxin peroxidase activity	cell redox homeostasis
Q7S4F4	NCU06031	rhd	Mitochondrial peroxiredoxin PRX1	1	3.38136	3.24242	3.83631	2.48991	5.14255	4.289	Unclassified	thioredoxin peroxidase activity	cell redox homeostasis
